# Genomic insights into red squirrels in Scotland reveals loss of heterozygosity associated with extreme founder effects

**DOI:** 10.1101/2024.07.10.602565

**Authors:** Melissa M. Marr, Emily Humble, Peter W. W. Lurz, Liam A. Wilson, Elspeth Milne, Katie M. Beckmann, Jeffrey Schoenebeck, Uva-Yu-Yan Fung, Andrew C. Kitchener, Kenny Kortland, Colin Edwards, Rob Ogden

## Abstract

Remnant populations of endangered species often have complex demographic histories associated with human impact. This can present challenges for conservation as the genetic status of these populations are often a-typical of natural populations, and may require bespoke management. The Eurasian red squirrel, *Sciurus vulgari*s (L., 1758), is endangered in the UK. Scotland represents a key stronghold, but Scottish populations have been subjected to intense anthropogenic influence, including wide-spread extirpations, reintroductions and competition from an invasive species. This study examined the genetic legacy of these events through whole genome resequencing of 106 red squirrels. Using SNP and genotype likelihood datasets, previously undetected population structure and patterns of gene-flow were uncovered. One off-shore island, three mainland Scottish populations, and a key east-coast migration corridor were observed. An abrupt historical population bottleneck related to extreme founder effects has led to a severe and prolonged depression in genome-wide heterozygosity, which is amongst the lowest reported for any species. Current designated red squirrel conservation stronghold locations do not encompass all existing diversity. These findings highlight the genetic legacies of past anthropogenic influence on long-term diversity in endangered taxa. Continuing management interventions and regular genetic monitoring are recommended to safeguard and improve future diversity.
