## Supplementary Tables for "Genomic insights into red squirrels in Scotland reveals loss of heterozygosity associated with extreme founder effects"

### Sheet: Table_S1_sample_data 
Squirrel Ref	NMS ID (if different)	Collection	Year Found	Latitude	Longitude	County1	Population	Sex	Age	Stronghold (15k buffer)	Tissue Type	#seq runs	mean X-coverage (reps)	M reads mapped (reps)	Mito haplotye	Pop	Ind_Het	Beagle Ind
R10-13	NA	R(D)SVS	2013	56.5892	-5.03681	Stirlingshire	Central_Scotland	F	Subadult	None	Heart	1	5.9X	105.8	svm06	CEN	0.000170092	Ind0
R11-15	NA	R(D)SVS	2015	57.107	-3.97524	Highland	Highlands_and_Moray	M	Adult	Inshriach and Glenfeshie	Heart	1	6.0X	110.9	svm10	HIG	0.000191708	Ind1
R11-17	NA	R(D)SVS	2017	55.1224	-3.31743	Dumfries and Galloway	SW_Scotland	F	Adult	Eskdalemuir	Heart	1	5.3X	95.9	svm09	SOU	0.000211581	Ind2
R1-12	NA	R(D)SVS	2012	55.3512	-3.90041	Dumfries and Galloway	SW_Scotland	F	Adult	None	Liver	3	6.1X	110.1	svm09	SOU	0.000186722	Ind3
R12-19	NA	R(D)SVS	2019	55.3041	-3.45941	Dumfries and Galloway	SW_Scotland	M	Adult	Eskdalemuir	Liver	3	3.9X	72.8	svm04	SOU	0.000228671	Ind4
R128-97	NMS.Z.2000.283.3	National Museums Scotland	1997	53.5661	-3.08815	Formby	Formby	NoData	NoData	None	Muscle	1	4.3X	80.5	svm13	FOR	0.000243544	Ind5
R12A-12	NA	R(D)SVS	2011	56.5924	-4.31735	Perth and Kinross	Central_Scotland	M	Adult	South Rannach	Liver	3	4.4X	83.9	svm06	CEN	0.000183234	Ind6
R13-11	NA	R(D)SVS	2011	57.5992	-3.60121	Highland	Highlands_and_Moray	M	Adult	Culbin	Heart	1	4.3X	83.7	svm10	HIG	0.000187551	Ind7
R13-13	NA	R(D)SVS	2013	56.4972	-4.24447	Stirlingshire	Central_Scotland	F	Adult	None	Liver	1	4.1X	81.6	svm14	CEN	0.000212269	Ind8
R13-17	NA	R(D)SVS	2017	55.2251	-3.46831	Dumfries and Galloway	SW_Scotland	M	Subadult	None	Liver	3	4.2X	79.5	svm09	SOU	0.000199801	Ind9
R14-11	NA	R(D)SVS	2011	55.2753	-3.80862	Dumfries and Galloway	SW_Scotland	M	Adult	None	Liver	1	5.0X	89.5	svm09	SOU	0.000209811	Ind10
R14-15	NA	R(D)SVS	2015	55.0433	-3.0599	Dumfries and Galloway	SW_Scotland	M	Subadult	None	Heart	1	5.3X	120.5	svm04	SOU	0.000215911	Ind11
R15-11	NA	R(D)SVS	2011	55.27	-3.80681	Dumfries and Galloway	SW_Scotland	M	<16 weeks	None	Liver	1	4.3X	77.4	svm09	SOU	0.00020222	Ind12
R15-20	NA	R(D)SVS	2020	56.2444	-4.68045	Argyll and Bute	SW_Scotland	M	Adult	None	Liver	1	4.6X	83.9	svm14	SOU	0.000201944	Ind13
R16-11	NA	R(D)SVS	2011	55.1488	-3.01202	Dumfries and Galloway	SW_Scotland	F	Adult	None	Liver	3	4.7X	89.6	svm08	SOU	0.000232684	Ind14
R16-15	NA	R(D)SVS	2015	55.09	-3.33173	Dumfries and Galloway	SW_Scotland	M	Adult	None	Heart	1	5.2X	94.9	svm09	SOU	0.000206177	Ind15
R16-20	NA	R(D)SVS	2020	57.3828	-2.40037	Aberdeenshire	NE_Scotland	F	Adult	None	Liver	3	4.2X	77.3	svm10	NE	0.000215041	Ind16
R17-15	NA	R(D)SVS	2015	55.168	-3.43167	Dumfries and Galloway	SW_Scotland	M	Adult	None	Liver	3	4.4X	78.8	svm04	SOU	0.000204659	Ind17
R17-20	NA	R(D)SVS	2020	57.9287	-4.59203	Highland	Highlands_and_Moray	M	Subadult	None	Heart	1	4.1X	75.1	svm10	HIG	0.000133929	Ind18
R18-13	NA	R(D)SVS	2013	56.1107	-3.57744	Fife	Central_Scotland	M	Adult	None	Liver	1	6.7X	118.9	svm06	CEN	0.000155899	Ind19
R19-11	NA	R(D)SVS	2011	56.6868	-2.99964	Angus	Central_Scotland	M	Adult	None	Liver	1	4.8X	99.1	svm10	CEN	0.000221455	Ind20
R19-12	NA	R(D)SVS	2012	56.3098	-3.0869	Fife	Central_Scotland	F	Adult	None	Liver	3	4.2X	78.3	svm14	CEN	0.000211598	Ind21
R19-15	NA	R(D)SVS	2015	57.2718	-3.63636	Highland	Highlands_and_Moray	F	Adult	Abernethy	Liver	3	4.7X	92.3	svm10	HIG	0.000230829	Ind22
R19-18	NA	R(D)SVS	2018	55.0882	-3.562	Dumfries and Galloway	SW_Scotland	M	Adult	None	Heart	3	4.5X	83.2	svm16	SOU	0.000203931	Ind23
R20-12	NA	R(D)SVS	2012	55.433	-2.72375	Scottish Borders	Scottish_Borders	F	<16 weeks	None	Liver	1	4.6X	86.2	svm17	SOU	0.000230286	Ind24
R20-16	NA	R(D)SVS	2016	57.458	-2.61063	Aberdeenshire	NE_Scotland	F	Adult	Fleet Basin	Heart	3	4.3X	79.5	svm10	NE	0.000182879	Ind25
R20-18	NA	R(D)SVS	2018	54.9307	-4.21299	Dumfries and Galloway	SW_Scotland	M	Adult	Fleet Basin	Heart	3	4.7X	86.1	svm09	SOU	0.000175538	Ind26
R20-20	NA	R(D)SVS	2020	56.1242	-3.42301	Fife	Central_Scotland	M	Subadult	None	Liver	3	4.0X	73.9	svm06	CEN	0.000206874	Ind27
R204-98	NMS.Z.2000.195.19	National Museums Scotland	1998	53.5661	-3.08815	Formby	Formby	NoData	NoData	None	Uterus	1	3.9X	73.5	svm13	FOR	0.000250609	Ind28
R205-98	NMS.Z.2000.195.20	National Museums Scotland	1998	53.5661	-3.08815	Formby	Formby	NoData	NoData	None	Penis	1	5.0X	88.4	svm13	FOR	0.000228934	Ind29
R21-12	NA	R(D)SVS	2012	56.2423	-3.4382	Fife	Central_Scotland	M	Subadult	None	Heart	1	4.7X	96	svm06	CEN	0.000193226	Ind30
R21-13	NA	R(D)SVS	2013	56.5924	-4.31735	Perth and Kinross	Central_Scotland	F	Adult	Perth and Kinross	Liver	1	6.6X	118.1	svm18	CEN	0.000159635	Ind31
R21-15	NA	R(D)SVS	2015	57.6524	-3.34068	Highland	Highlands_and_Moray	M	<16 weeks	None	Liver	1	4.8X	88.5	svm10	HIG	0.000183213	Ind32
R2-14	NA	R(D)SVS	2013	55.1108	-4.78155	Ayrshire	SW_Scotland	M	Subadult	None	Liver	1	5.2X	96	svm01	SOU	0.000184854	Ind33
R2-17	NA	R(D)SVS	2016	56.1402	-5.39286	Argyll and Bute	Central_Scotland	F	<16 weeks	Kilmicheal	Heart	1	4.1X	75.4	svm03	NA	0.000202768	Ind34
R2-20	NA	R(D)SVS	2019	57.0463	-3.23119	Aberdeenshire	NE_Scotland	F	Adult	Balmoral and Inver	Liver	3	4.4X	79.5	svm10	NE	0.000204205	Ind35
R22-13	NA	R(D)SVS	2013	57.4827	-4.14748	Highland	Highlands_and_Moray	F	<16 weeks	Daviot Loch Moy	Liver	1	4.2X	76.5	svm10	HIG	0.000196939	Ind36
R22-15	NA	R(D)SVS	2015	55.0857	-3.32062	Dumfries and Galloway	SW_Scotland	M	Adult	None	Heart	3	4.6X	85.9	svm06	SOU	0.000199569	Ind37
R22-16	NA	R(D)SVS	2014	55.5682	-5.27144	Isle of Arran	Isle_of_Arran	M	Adult	Arran	Liver	3	4.4X	85	svm15	ARR	0.000232404	Ind38
R22-18	NA	R(D)SVS	2018	55.0166	-3.67495	Dumfries and Galloway	SW_Scotland	F	Adult	None	Liver	3	4.5X	81.3	svm14	SOU	0.000218697	Ind39
R2-21	NA	R(D)SVS	2021	57.0876	-4.05604	Highland	Highlands_and_Moray	F	Adult	Inshriach and Glenfeshie	Liver	1	4.3X (4.2X)	78.7 (77.3)	svm05	HIG	0.000203079	Ind40
R22-20	NA	R(D)SVS	2020	56.5581	-3.363	Perth and Kinross	Central_Scotland	F	Adult	None	Liver	3	4.0X	73.2	svm06	CEN	0.000178134	Ind42
R23-16	NA	R(D)SVS	2015	57.7912	-5.04415	Highland	Highlands_and_Moray	F	Adult	None	Heart	3	4.3X	78	svm10	HIG	0.000188582	Ind43
R23-18	NA	R(D)SVS	2018	57.2751	-3.84255	Highland	Highlands_and_Moray	F	Adult	Abernethy	Heart	3	4.0X	76.3	svm05	HIG	0.000242452	Ind44
R23-20	NA	R(D)SVS	2020	56.0362	-5.42883	Argyll and Bute	Central_Scotland	F	Adult	Kilmicheal	Heart	1	4.5X	81.7	svm06	NA	0.000187847	Ind45
R232-98	NMS.Z.2000.195.46	National Museums Scotland	1998	53.5661	-3.08815	Formby	Formby	NoData	NoData	None	Penis	1	22.5X	420.5	svm13	FOR	0.000324725	Ind46
R235-98	NMS.Z.2000.195.49	National Museums Scotland	1998	53.5661	-3.08815	Formby	Formby	NoData	NoData	None	Penis	1	10.1X	187.2	svm19	FOR	0.000262508	Ind47
R24-13	NA	R(D)SVS	2012	56.5955	-4.29311	Perth and Kinross	Central_Scotland	M	Adult	South Rannach	Heart	1	7.5X	143.6	svm06	CEN	0.000151874	Ind48
R24-16	NA	R(D)SVS	2013	55.5759	-5.159	Isle of Arran	Isle_of_Arran	M	Adult	Arran	Heart	1	4.5X	81.3	svm15	ARR	0.000197079	Ind49
R24-18	NA	R(D)SVS	2018	57.2751	-3.84255	Highland	Highlands_and_Moray	M	Adult	Abernethy	Muscle	3	4.8X	86	svm11	HIG	0.000183936	Ind50
R25-11	NA	R(D)SVS	2011	55.1675	-3.5305	Dumfries and Galloway	SW_Scotland	F	Subadult	None	Liver	3	4.9X	90.6	svm04	SOU	0.000200839	Ind51
R25-18	NA	R(D)SVS	2018	57.1405	-2.23693	Aberdeenshire	NE_Scotland	M	<16 weeks	None	Liver	1	4.0X	79.9	svm10	NE	0.000231068	Ind52
R25-20	NA	R(D)SVS	2020	57.4696	-4.22482	Highland	Highlands_and_Moray	F	Adult	Daviot Loch Moy	Liver	3	3.7X	69.7	svm10	HIG	0.000250188	Ind53
R26-11	NA	R(D)SVS	2011	57.4659	-3.22489	Highland	Highlands_and_Moray	F	Subadult	Ordiequish	Liver	3	4.6X	84.5	svm20	HIG	0.000198943	Ind54
R26-16	NA	R(D)SVS	2016	55.1675	-3.53185	Dumfries and Galloway	SW_Scotland	F	Adult	None	Liver	3	4.5X	82.8	svm09	SOU	0.000212647	Ind55
R27-11	NA	R(D)SVS	2011	55.1557	-3.7201	Dumfries and Galloway	SW_Scotland	F	<16 weeks	None	Liver	1	4.6X	83.8	svm14	SOU	0.000209572	Ind56
R27-18	NA	R(D)SVS	2018	55.4494	-2.68927	Scottish Borders	Scottish_Borders	F	Adult	None	Liver	3	4.2X	78.5	svm02	SOU	0.000238711	Ind57
R279-98	NMS.Z.2000.194.8	National Museums Scotland	1998	53.5661	-3.08815	Formby	Formby	NoData	NoData	None	Penis	1	4.4X	81.8	svm07	FOR	0.000229478	Ind58
R280-98	NMS.Z.2000.194.9	National Museums Scotland	1998	53.5661	-3.08815	Formby	Formby	NoData	NoData	None	Penis	1	4.2X	78.3	svm13	FOR	0.000235034	Ind59
R28-11	NA	R(D)SVS	2011	55.1886	-3.76954	Dumfries and Galloway	SW_Scotland	M	Adult	None	Liver	3	4.7X	88.3	svm09	SOU	0.000208099	Ind60
R289-98	NMS.Z.2000.194.17	National Museums Scotland	1998	53.5661	-3.08815	Formby	Formby	NoData	NoData	None	Muscle	1	3.9X	73.3	svm13	FOR	0.000235408	Ind61
R29-14	NA	R(D)SVS	2014	57.1289	-3.88815	Highland	Highlands_and_Moray	F	Adult	Inshriach and Glenfeshie	Liver	3	4.6X	83	svm05	HIG	0.000202986	Ind62
R30-11	NA	R(D)SVS	2011	55.2761	-3.81653	Dumfries and Galloway	SW_Scotland	F	Adult	None	Liver	1	5.3X	95.8	svm09	SOU	0.000220371	Ind63
R30-12	NA	R(D)SVS	2012	55.3617	-3.03006	Scottish Borders	Scottish_Borders	F	Subadult	None	Liver	3	4.5X	82	svm09	SOU	0.000217584	Ind64
R31-15	NA	R(D)SVS	2015	57.2539	-4.4944	Highland	Highlands_and_Moray	F	Adult	None	Liver	1	4.6X	83.7	svm10	HIG	0.000177928	Ind65
R3-11	NA	R(D)SVS	2011	57.444	-2.96103	Aberdeenshire	NE_Scotland	F	Adult	None	Heart	1	5.2X	94	svm10	NE	0.000170864	Ind66
R3-15	NA	R(D)SVS	2014	55.0884	-4.11356	Dumfries and Galloway	SW_Scotland	F	<16 weeks	Fleet Basin	Liver	1	5.0X	93	svm09	SOU	0.000207318	Ind67
R32-12	NA	R(D)SVS	2012	55.344	-3.44432	Dumfries and Galloway	SW_Scotland	M	Adult	Eskdalemuir	Liver	3	4.5X	81.5	svm09	SOU	0.000209911	Ind68
R32-14	NA	R(D)SVS	2014	57.0587	-2.45832	Aberdeenshire	NE_Scotland	M	Adult	None	Heart	1	5.3X	94.8	svm10	NE	0.000180516	Ind69
R36-13	NA	R(D)SVS	2013	55.1327	-4.21587	Dumfries and Galloway	SW_Scotland	F	Adult	Fleet Basin	Liver	3	4.2X	77.4	svm04	SOU	0.000178149	Ind70
R36-18	NA	R(D)SVS	2018	54.8747	-4.17563	Dumfries and Galloway	SW_Scotland	M	Adult	Fleet Basin	Liver	1	4.7X	86.8	svm04	SOU	0.00021024	Ind71
R37-11	NA	R(D)SVS	2011	55.766	-2.1083	Scottish Borders	Scottish_Borders	F	Adult	None	Liver	1	6.2X	111.3	svm02	SOU	0.000191646	Ind72
R37-18	NA	R(D)SVS	2018	57.3145	-3.69873	Highland	Highlands_and_Moray	F	Subadult	Abernethy	Liver	1	4.2X	74.3	svm10	HIG	0.000198359	Ind73
R37-20	NA	R(D)SVS	2020	56.3715	-4.0097	Perth and Kinross	Central_Scotland	M	Subadult	None	Liver	3	4.4X	79.3	svm14	CEN	0.000174047	Ind74
R38-13	NA	R(D)SVS	2013	57.6096	-3.61428	Highland	Highlands_and_Moray	F	Subadult	Culbin	Liver	3	4.5X	81.5	svm10	HIG	0.000211762	Ind75
R38-19	NA	R(D)SVS	2019	57.1333	-2.32543	Aberdeenshire	NE_Scotland	M	Adult	None	Liver	1	4.4X	80	svm10	NE	0.00021705	Ind76
R40-13	NA	R(D)SVS	2013	57.6096	-3.61428	Highland	Highlands_and_Moray	M	Subadult	Culbin	Heart	1	5.5X	98.6	svm10	HIG	0.000167514	Ind77
R40-20	NA	R(D)SVS	2020	56.5996	-4.26306	Perth and Kinross	Central_Scotland	M	Adult	South Rannach	Kidney	1	4.2X	76.8	svm06	CEN	0.000161271	Ind78
R4-12	NA	R(D)SVS	2011	55.1599	-3.71235	Dumfries and Galloway	SW_Scotland	F	Adult	None	Heart	3	5.0X	92.6	svm09	SOU	0.000200735	Ind79
R42-14	NA	R(D)SVS	2014	57.1054	-3.94017	Highland	Highlands_and_Moray	M	Adult	Inshriach and Glenfeshie	Liver	1	5.5X	102.7	svm10	HIG	0.000192652	Ind80
R43-19	NA	R(D)SVS	2019	55.7031	-5.29137	Isle of Arran	Isle_of_Arran	M	Adult	Arran	Liver	1	5.3X	94.6	svm12	ARR	0.000197324	Ind81
R44-13	NA	R(D)SVS	2013	55.157	-3.01599	Dumfries and Galloway	SW_Scotland	M	Adult	None	Heart	1	5.6X	102.1	svm02	SOU	0.000221878	Ind82
R44-14	NA	R(D)SVS	2014	57.0519	-2.3445	Aberdeenshire	NE_Scotland	M	Adult	None	Heart	1	4.7X	84.7	svm06	NE	0.000172433	Ind83
R45-20	NA	R(D)SVS	2020	55.5938	-5.15204	Isle of Arran	Isle_of_Arran	M	Adult	Arran	Liver	1	4.2X	75.7	svm12	ARR	0.0002299	Ind84
R48-20	NA	R(D)SVS	2020	56.3385	-3.19131	Fife	Central_Scotland	M	Adult	None	Heart	3	4.3X (4.3X)	80.1 (79.3)	svm14	CEN	0.000154902	Ind85
R5-13	NA	R(D)SVS	2013	57.5691	-4.26723	Highland	Highlands_and_Moray	F	Adult	Black Isle	Liver	3	4.4X	80.5	svm21	HIG	0.000174088	Ind87
R5-15	NA	R(D)SVS	2014	57.2252	-2.38255	Aberdeenshire	NE_Scotland	M	<16 weeks	None	Heart	1	6.8X	121.1	svm10	NE	0.000182876	Ind88
R5-21	NA	R(D)SVS	2021	55.3946	-2.96145	Scottish Borders	Scottish_Borders	M	Adult	None	Liver	1	4.5X	81.7	svm08	SOU	0.00021554	Ind89
R55-19	NA	R(D)SVS	2019	57.8845	-4.27002	Highland	Highlands_and_Moray	F	Adult	None	Liver	1	6.1X	111.6	svm10	HIG	0.000206929	Ind90
R58-19	NA	R(D)SVS	2019	55.3041	-4.57739	Ayrshire	SW_Scotland	F	Adult	None	Liver	1	4.9X	89.1	svm01	SOU	0.000206929	Ind91
R6-15	NA	R(D)SVS	2014	56.4963	-3.04377	Angus	Central_Scotland	M	Adult	None	Heart	3	4.7X	85.2	svm06	CEN	0.000176819	Ind92
R6-21	NA	R(D)SVS	2021	57.3806	-4.04913	Highland	Highlands_and_Moray	M	Adult	Daviot Loch Moy	Liver	1	4.7X	85.7	svm11	HIG	0.000199139	Ind93
R8-12	NA	R(D)SVS	2012	56.5684	-2.61999	Angus	Central_Scotland	M	Adult	None	Heart	3	5.0X	90.9	svm06	CEN	0.000159778	Ind94
R8-13	NA	R(D)SVS	2013	56.1726	-4.36932	Fife	Central_Scotland	M	Adult	None	Kidney	1	4.9X	89.5	svm06	CEN	0.000172303	Ind95
R8-15	NA	R(D)SVS	2015	55.035	-3.17813	Dumfries and Galloway	SW_Scotland	M	Adult	None	Heart	1	4.4X	83.5	svm04	SOU	0.000199	Ind96
R8-19	NA	R(D)SVS	2019	55.9774	-5.54391	Argyll and Bute	Central_Scotland	M	Adult	None	Heart	3	4.5X	82.1	svm03	NA	0.00018344	Ind97
R8-20	NA	R(D)SVS	2020	54.9131	-4.96521	Dumfries and Galloway	SW_Scotland	M	Adult	None	Heart	1	6.4X	117.6	svm01	SOU	0.000178209	Ind98
R9-12	NA	R(D)SVS	2012	55.1246	-3.35746	Dumfries and Galloway	SW_Scotland	F	Adult	Eskdalemuir	Liver	3	4.2X	77.4	svm22	SOU	0.000226279	Ind99
R9-13	NA	R(D)SVS	2013	56.3822	-4.05836	Stirlingshire	Central_Scotland	F	Adult	None	Liver	3	4.3X	78.8	svm14	CEN	0.000196472	Ind100
R9-15	NA	R(D)SVS	2015	56.6655	-2.68239	Angus	Central_Scotland	M	Subadult	None	Heart	1	5.3X	97.3	svm23	CEN	0.000170164	Ind101
R9-19	NA	R(D)SVS	2019	57.4696	-4.22482	Highland	Highlands_and_Moray	M	Adult	Daviot Loch Moy	Liver	3	4.3X	78.1	svm10	HIG	0.00018368	Ind102
R9-21	NA	R(D)SVS	2021	57.6126	-3.6018	Highland	Highlands_and_Moray	F	Adult	Culbin	Liver	1	4.7X	85.3	svm10	HIG	0.000201757	Ind103
SR118-20	NMS.Z.2024.43.48	National Museums Scotland	2011	53.5661	-3.08815	Formby	Formby	F	Adult	None	Uterus	1	4.4X	79.5	svm07	FOR	0.000227434	Ind104
SR146-20	NMS.Z.2024.43.120	National Museums Scotland	2012	53.5661	-3.08815	Formby	Formby	M	Adult	None	Penis	1	5.1X	90.9	svm07	FOR	0.000238145	Ind105
SR18-20	NMS.Z.2024.43.10	National Museums Scotland	2012	53.5661	-3.08815	Formby	Formby	F	Adult	None	Uterus	1	5.3X	95.8	svm13	FOR	0.000229239	Ind106
SR24-20	NMS.Z.2024.43.30	National Museums Scotland	2011	53.5661	-3.08815	Formby	Formby	M	Adult	None	Penis	1	4.6X	83	svm13	FOR	0.000227686	Ind107

### Sheet: Table_S2_subsampled_inds_PCA
ID	Population	Ind (Beagle)	Cols beagle
R11-15	Highlands_and Moray	Ind 1	7	8	9
R128-97	Formby	Ind 5	19	20	21
R13-13	Central Scotland	Ind 8	28	29	30
R14-15	SW Scotland	Ind 11	37	38	39
R16-20	NE Scotland	Ind 16	52	53	54
R17-20	Highlands_and Moray	Ind 18	58	59	60
R19-11	Central Scotland	Ind 20	64	65	66
R19-12	Central Scotland	Ind 21	67	68	69
R19-15	Highlands_and Moray	Ind 22	70	71	72
R19-18	SW Scotland	Ind 23	73	74	75
R20-12	Scottish Borders	Ind 24	76	77	78
R21-13	Central Scotland	Ind 31	97	98	99
R2-14	SW Scotland	Ind 33	103	104	105
R2-20	NE Scotland	Ind 35	109	110	111
R22-16	Isle_of Arran	Ind 38	118	119	120
R235-98	Formby	Ind 47	145	146	147
R24-16	Isle_of Arran	Ind 49	151	152	153
R27-18	Scottish Borders	Ind 57	175	176	177
R279-98	Formby	Ind 58	178	179	180
R30-12	Scottish Borders	Ind 64	196	197	198
R3-11	NE Scotland	Ind 66	202	203	204
R32-14	NE Scotland	Ind 69	211	212	213
R37-11	Scottish_Borders	Ind 72	220	221	222
R40-20	Central Scotland	Ind 78	238	239	240
R4-12	SW Scotland	Ind 79	241	242	243
R42-14	Highlands_and Moray	Ind 80	244	245	246
R43-19	Isle_of Arran	Ind 81	247	248	249
R45-20	Isle_of Arran	Ind 84	256	257	258
R5-13	Highlands_and Moray	Ind 87	265	266	267
R5-15	NE Scotland	Ind 88	268	269	270
R5-21	Scottish Borders	Ind 89	271	272	273
R8-20	SW Scotland	Ind 98	298	299	300
SR18-20	Formby	Ind 106	322	323	324
SR24-20	Formby	Ind 107	325	326	327

### Sheet: Table_S3_ROH
	% genome in FROH			Average length (Mb)
	Mean	Min	Max	Mean	Min	Max
HIG	10.4	6.41	20.87	2.03787	1.00025	10.049
NE	8.33	5.11	12.1	1.99411	1.00098	7.40482
CEN	14.86	9.98	26.6	2.17571	1.00009	10.0815
SOU	8.33	2.69	17.9	2.12374	1.0001	7.40482
ARR	7.38	3.74	10.81	1.91617	1.00138	6.49034
FOR	4.15	1.89	10.81	2.09683	1.00221	9.13135
Pooled	9.48	1.89	26.57	2.098	1	10.082
